# Phylogenetic reconstructions of Polynesian medicinal plant use reveal adaptive strategies to meet health needs

**DOI:** 10.1101/2022.10.21.513211

**Authors:** Jamie Thompson, Fiona Jordan, Julie Hawkins

## Abstract

Modern migrants using plants to meet their health needs are known to conserve traditional knowledge, but also to innovate to adapt to their new environment. The voyage into Polynesia is amongst the most remarkable of human migrations, resulting in the peopling of isolated, difficult to reach archipelagos. We use this context to determine the role for adaptation in plant-based healthcare at pre-historic timescales. Testing the extent to which the new floristic environments encountered, cultural ancestry or geographic proximity predict the composition of ethnopharmacopoeias, we reveal adaptation to new floristic environments across seven oceanic ethnolinguistic groups. Reconstructions using data that encompass therapeutic applications and plant parts reveal more than three quarters of the plants used cross-culturally have use likely to be innovations by the first migrants into Oceania. For the other plants, there are non-tree-like patterns in therapeutic applications and plant parts used, showing that even when plants have continuity of use there is lability in how they are used. Applying linguistic criteria to the plants with putatively deep cultural uses, we find two, qaoa (*Ficus*) and walo-walo (*Premna*), that are highly conserved in therapeutic use, plant part used and with cognate names. Our study highlights the remarkable flexibility of Polynesian people seeking to meet health needs.
