## Supplementary data 7 for "Phylogenetic reconstructions of Polynesian medicinal plant use reveal adaptive strategies to meet health needs"

### Sheet: Sheet1
Supplementary data 7. Plant parts used of plants with shared use.
taxon	Chamorro	Hawaiian	Maori	Marquesan	Rotuman	Samoan	Tongan
Acyranthes	-	-	-	-	-	Leaves	Leaves
Aglaia	-	-	-	-	Flowers	Bark, seed, inner bark	Bark
Aleurites	-	Flowers, nuts, bark	-	Leaf, seed	Fruits	Fruit, bark, roots	Mouth infections: leaf; abdominal ailments and enteritis: bark
Alocasia	-	Corm	-	Flower, all parts of plant	-	Root	-
Alphitonia	-	Wood	-	-	-	Leaves	Bark
Alpinia	-	-	-	-	Shoots, stems	Fruit, whole plant	-
Alyxia	-	Vine	-	-	-	-	Leaf
Amorphophallus	-	-	-	Leaf	Stems	Root, raphides	-
Artocarpus	-	Sap from tree	-	Fermented fruit	Leaves	Root, petiole, leaf, twig, root bark, twig smoke	Bark; milky sap; twig
Barringtonia	Leaves, fruits	-	-	Fermented fruit, seed, leaf, root	Bark, fruit	Root, bark, seed	-
Bidens	-	Flowers	-	-	-	-	Leaf sap
Bischofia	-	-	-	-	-	Leaves, bark, plant, inner bark	Mouth/teething: young leaves; burns: bark juice
Boerhavia	-	Roots	-	-	-	Unspecified	Unspecified
Broussonetia	-	Bark	-	-	-	Leaves	-
Caesalpinia	Leaves, pods	Meat of bean	-	-	-	Plant; leaf	-
Calophyllum	-	-	-	Leaf, seed	Leaves, fruits	Seed, leaves, gum, bark	Leaf
Cananga	Flowers, bark	-	-	-	Flowers	Flowers	Bark, leaves (infants)
Cassytha	Whole plant (stem)	Entire plant	-	-	-	-	Stems
Casuarina	-	-	-	All parts of plant	Bark	-	Bark
Centosteca	-	-	-	-	Leaves	-
Cerbera	-	-	-	Leaf, seed	Leaves	Bark, root, leaves	Bark
Chamaesyce	-	-	-	Leaf	Sap, leaves, stems	-	-
Clerodendrum	Leaves	Bud, root	-	-	Leaves	Leaves, seeds, bark, plant	-
Cocos	-	Bark	-	Fruit, seed	Fruit, leaves; fruit	Meat, root, flowers, husk of green nut, spongy interior, "cream", juice, bark, petiole, leaf, unspecified part, water, oil	Sap; leaves
Colocasia	-	Corm	-	-	-	Leaves	-
Colubrina	Leaves	-	-	Fruit, bark	-	Leaves	-
Commelina	-	Plant	-	-	-	Leaves	-
Cordyline	-	Flower, leaves	Leaves, shoots, top of stem	Fruit, young leaves	Stems	Leaf, root, bark	Leaves
Cucurbita	-	Entire fruit	-	-	-	Plant	-
Curcuma	-	Bulb	-	Root	Rhizomes	Rhizome powder	Rhizome powder
Cyperus	Whole plant	Bud, leaves, roots; stem with flowers; plant	-	All parts of plant	-	Bulbs	-
Dioscorea	Leaves, roots	Bulb, piece of plant	-	-	Stems	Tubers	-
Diospyros	-	-	-	-	-	Plant, fruit juice	Leaves, bark
Dodonaea	-	Leaf	Whole plant	-	-	Leaves	-
Dysoxylum	-	-	Leaves, young bark, berries	-	-	Root; leaves, bark, root	Leaves
Entada	Leaves	-	-	-	-	-	Bark
Erythrina	Leaves, bark	Flower	-	Leaf, bark	Bark, leaves	Leaves, bark	Bark
Eugenia	-	Bark	-	-	-	Young leaves, leaves, inner bark	Leaves
Euodia	-	-	-	-	Leaves, stems	Leaves, bark	Leaves
Euphorbia	Leaves	Bud, leaf	Weed'	-	-	Leaves, roots, whole plant	Bark
Excoecaria	-	-	-	-	Leaves	-	Bark
Fagraea	-	-	-	-	-	NA	Bark
Ficus	Roots	-	-	Young leaf, young roots	Bark; leaves	Root, root bark, aerial root bark, inner bark, leaves; root, leaves, inner bark	Root tips; leaves; bark
Freycinetia	-	Stems	NA	-	-	-	-
Gardenia	-	-	-	Flower (bud)	Leaves	Bark	Leaves, bark
Geniostoma	-	-	Bark, sap	-	-	-	Bark
Geophila	-	-	-	-	Leaves	NA	-
Glochidion	-	-	-	-	Leaves	Bark; bark, leaves	Bark, leaves
Guettarda	-	-	-	-	Pollen	-	Bark
Hernandia	-	-	-	-	-	Plant, bark, leaves, seeds, root	Leaves
Hoya	-	-	-	-	-	Leaves, bark	Leaves
Inocarpus	-	-	-	Bark (young and adult plant)	-	NA	Bark
Jasminum	-	-	-	-	-	Leaves	Bark, leaves
Laportea	-	-	-	-	Entire plant	Leaves, fruit, bark	Leaves
Litsea	-	-	Leaves	-	-	NA	-
Luffa	-	-	-	-	-	Plant, seeds	Leaves
Macaranga	-	-	-	-	-	Bark	Bark
Macropiper	-	-	Leaves, fruit, young leaves, twigs, bark, shoots, young shoots	-	-	-	Leaves
Metrosideros	-	Flowers; leaf	Sap from bark; inner bark, flowers, juice of inner bark; sap, young shoots, juice, inner bark; inner bark, bark, flowers, young leaves; bark	-	-	-	-
Micromelum	-	-	-	-	Bark, leaves	Leaves, bark, fruit, stem, roots	Leaves
Morinda	Leaves, fruits, roots	Fruit	-	Leaf, fruit, flower (bud), young fruit	Fruits, leaves, bark, roots, flowers	Flowers, fruit, bark, leaves, root, immature fruit	Leaves, bark, fruit, leaf petiole
Mucuna	Roots, pods (beans)	Meat of seed	-	Leaf	-	-	-
Musa	-	Bud, flower, fruit, roots, shoot	-	Young leaf	Leaves, shoots; leaves	Sucker, sucker juice, burned green fruit, crushed sucker	-
Oxalis	-	Entire plant	Leaves	-	-	-	Leaves
Pandanus	Leaves, roots	Flower	-	Flower (male), root (aerial part)	Young shoots	Roots, inner part of leaf	Aerial root tip
Paspalum	-	Plant	-	All parts of plant	-	Seeds	-
Phaleria	-	-	-	-	-	Bark, leaves	Leaves
Phyllanthus	Leaves, stems, roots	-	-	All parts of plant	-	NA	-
Physalis	Leaves	-	-	Leaf, all parts of plant	Leaves	-	Leaves
Piper	Leaves; roots	Leaves, bark, root	-	-	Roots, stems, leaves; leaves	NA; NA, rhizome, leaves; NA, inner bark, stem, leaves, root	Leaves
Pipturus	-	Meat of seed	-	-	Bark	Roots, stem	-
Pisonia	-	-	-	Bark	Leaves	-	-
Pittosporum	-	Bark, fruit	Resin, leaves; NA; gum resin	-	-	-	Leaves
Plantago	-	Leaves	Leaves, juice of leaves	-	-	-	Leaves
Pometia	-	-	-	-	Leaves, bark	-	Bark, young leaves
Pouteria	-	Bark, leaves	Bark, seeds, berries	-	-	-	-
Premna	Leaves	-	-	Leaf, T, all parts of plant	Leaves, bark	Leaves, bark, plant	Leaves
Psychotria	Leaves	-	-	-	-	NA	-
Rorippa	-	-	Leaves	All parts of plant	Entire plant	-	NA
Rubus	-	Ashes of plant	Bark, leaves	-	-	-	-
Saccharum	-	Shoot; cane	-	Juice, leaf	-	Leaf ash, stem juice	Leaves
Santalum	-	Leaves	-	Wood (powder)	-	NA	-
Scaevola	Roots	Bark of roots	-	-	-	Leaves, bark, root, plant	Bark, leaves
Sida	-	Flowers, entire plant	-	-	Stems	Leaves, inner bark	-
Sigesbeckia	-	-	-	Leaf, all parts of plant, flower	-	-	Leaves
Solanum	-	Leaves, stems, fruits	Leaves, inner bark, pith of stem, young leaves; NA; water in which they have been boiled	-	-	-	Leaves
Sophora	-	Flowers	Bark, inner bark, root, ashes	-	-	Plant, seeds	-
Spondias	-	-	-	Leaf, bark	Bark, leaves	Bark, inner bark	Bark, leaves
Stachytarpheta	-	-	-	Leaf	-	Leaves, bark, plant	-
Syzygium	-	-	-	Leaf, galls	Fruits; bark; bark	Leaves; root, bark	Bark, leaves
Tarenna	-	-	-	-	-	Bark, leaves	Bark
Tephrosia	-	-	-	Leaf, root	-	Plant, root, leaves, stem	-
Thespesia	Bark, trunk	-	-	Young fruit, leaf, bark	Bark, fruits	Inner bark, green fruit, fruit, dry wood, inner root bark	Bark
Tournefortia	-	-	-	-	-	Leaves, bark	Leaves
Urena	Leaves	-	-	-	-	-	Leaves
Vigna	-	Buds, leaves, flowers	-	Leaf, all parts of plant	Leaves, stems	Plant	Leaves
Vitex	Leaves	Seeds, tea from leaves and wood	Leaves	-	Leaves	Roots, leaves, plant, bark	Leaves
Zingiber	-	Ashes of leaves	-	Root	Rhizomes, stems	Rhizome, fruit?	Rhizome
