## Supplementary data 5 for "Phylogenetic reconstructions of Polynesian medicinal plant use reveal adaptive strategies to meet health needs"

### Sheet: Sheet4
Supplementary data 5. Ethnobotanical linguistic data. Vernacular names as recorded in ethnomedicinal lists.
taxa	Chamorro	Hawaiian	Maori	Marquesan	Rotuman	Samoan	Tongan
Acyranthes	-	-	-	-	-	Lau Tama Tama, La'Au Latatala	Tamatama
Aglaia	-	-	-	-	Karposi	Laga'Ali	Langakali
Aleurites	-	Kukui	-	'Ama	Si'Ursi	Lama	Tuitui
Alocasia	-	'Ape Ke'Oke'O	-	Kape	-	Taamu	-
Alphitonia	-	Kauila, Kauwila	-	-	-	Toi	Toi
Alpinia	-	-	-	-	Kapui, Rotuam	Tequila	-
Alyxia	-	Maile-Kuahiwi	-	-	-	-	Maile
Amorphophallus	-	-	-	Teve	Soro	Tere	-
Artocarpus	-	'Ulu	-	Mei	Pipi	'Ulu	Mei; Kea; Mai Kea
Barringtonia	Puting	-	-	Hutu	Hufu	Futu	-
Bidens	-	Ko'Oko'Olau	-	-	-	-	Fisi' Uli
Bischofia	-	-	-	-	-	O'A	Koka
Boerhavia	-	Alena	-	-	-	Ufi Samoa	Akataha
Broussonetia	-	Wauke	-	-	-	U'A	-
Caesalpinia	Pakao, Akangkang	Kalalaioa	-	-	-	Anaoso; Lau Pa	-
Calophyllum	-	-	-	Temanu	Hefau	Fetau	Feta'U
Cananga	Ylang Ylang	-	-	-	Moskoi	Moso'Oi	Mokohoi
Cassytha	Mayagas	Kauna'Oa-Uka	-	-	-	-	Fatai
Casuarina	-	-	-	Toa	Toa	-	Toa
Centosteca	-	-	-	-	Saurag	-	Mohuku 'Apopoa
Cerbera	-	-	-	'Eva	Giagia	Leva	Toto; Toto Tahi; Toto Hina
Chamaesyce	-	-	-	Fe'Efe'Eiamata, Pu'U' Fe'Efe'E, Heaheamata, He'Ehe'Emata, Eita Hi'Noke, Teita 'Epau, Teita Pu'Uata'Au	Majila	-	-
Clerodendrum	Ludugao	'Ahi-Hi Or Lau'Awa	-	-	Ortea	Alo Alo Tai	-
Cocos	-	Niu	-	Ehi, E'Ehi, Coco (French)	Niu Uta	Niu	Niu
Colocasia	-	Kalo, Taro	-	-	-	Taro, Talo	-
Colubrina	Gasoso	-	-	Kivakiva, 'Au Kivakiva	-	Fisoa	-
Commelina	-	Makolokolo, Honohono	-	-	-	Mau'Utoga	-
Cordyline	-	Ki, Ti	Tī (General Name For Cordyline); Tī Kōuka	'Outi, 'Outi Fio, Ti, 'Auti	Ji, Rauji	Ti	Sī ; Sī Tongotongo
Cucurbita	-	Ipu-Pu	-	-	-	Fagu Fagu, Fagu Samoa	-
Curcuma	-	'Olena	-	'Ena Jaupe, 'Ena Orange, 'Ena Moa, 'Ena Ku'A, 'Ena	Raga	Ago	Ango; Ango Hina; Ango Enga
Cyperus	Cha'Guan-Umatak	Mau'U Pu'Uka'A; 'Ahu-Awa; Makaloa	-	Mouku, Mouku Ka'Avai, Mou'U, Mouku Tai	-	Mumuka	-
Dioscorea	Dago A'Paka'; Nika	Uhi-Ke'Oke'O, Uhi-'Ula	-	-	Fui	Soi, Soi Sena	-
Diospyros	-	-	-	-	-	Au'Auli, Aoaoli	Kanuma; Mapa
Dodonaea	-	A'Ali'I	Akeake, Akerautangi	-	-	Lala Vao, Tongo Vao	-
Dysoxylum	-	-	Kohekohe	-	-	Maotamea; Maota	Mo'Ota; Mo'Ota Nanamu
Entada	Gogo	-	-	-	-	-	Valai, Sipi
Erythrina	Gaogao	Wiliwili	-	Anetae, Kenae, Ketae	Ratua	Gatae	Mgatae
Eugenia	-	'Ohi'A-'Ai; 'Ohi'A	-	-	-	Sea Sea; Gogu Fia Fia	Unuoi
Euodia	-	-	-	-	Usi	Usi, Fuapini, Lalatai	Uhi
Euphorbia	Golondrina	'Akoko	Waiūatua, Waiū-O-Kahukura, Tauwau, Ueueeke; Kaikaiatua	-	-	A'Atasi, Pulutai Ufi Tamaite; La'Au, Faimoti	Toto Kula
Excoecaria	-	-	-	-	Majila	-	Feta'Anu
Fagraea	-	-	-	-	-	Paululu, Paulu, Puavao	Pua Tonga
Ficus	Nunu	-	-	Aoa, Banian (French)	Malu; U'Apea	Aoa; Mati	'Ovava
Freycinetia	-	'Ie'Ie	Kiekie, Peeia, Ori	-	-	-	-
Gardenia	-	-	-	Tia'E, Tia'E Tahiti, Tiare Tahiti (Tahitian)	Tiere	Pua Samoa	Siale Tonga
Geniostoma	-	-	Hangehange, Hengahenga, Pāpā, Pāhengahenga, Pāpāhenga, Whangewhange; Pāpāuma	-	-	-	Te'Epilo 'A Maui; Fa'Efa'Elunga; Ngahe; Ngahu 'Uta
Geophila	-	-	-	-	Ti Togo	Lafifi, Olia'A'A	-
Glochidion	-	-	-	-	'Am'Ama	Masame; Masame	Masikoka; Malolo
Guettarda	-	-	-	-	Hana	-	Puopua
Hernandia	-	-	-	-	-	Pu'A	Fotulona, Puko
Hoya	-	-	-	-	-	Suni, Sugi, Sugi Vao, Sugi Tai; Fue Magoni, Fuesa; Fuefaiolo	Laumatolu; Matolu
Inocarpus	-	-	-	Ihi, Mape (Tahitian)	-	Ifi	Ifi
Jasminum	-	-	-	-	-	Pua Samoa	Tutu'Uli
Laportea	-	-	-	-	Usogo	Salato	Hongobongo
Litsea	-	-	Mangeo, Tangeao, Tangeo (Recorded 1769), Mangeo	-	-	Papoamo	-
Luffa	-	-	-	-	-	Meleni Vao	Mafa'I
Macaranga	-	-	-	-	-	Pata, Lau Pata, Pata Laitiiti	Loupata
Macropiper	-	-	Kawakawa, Kawa	-	-	-	Kavakava 'Ulie
Metrosideros	-	'Ohi'A-Apane, 'Ohi'A-Lehua; 'Ahihi; 'Ahihi-Ku-Ma-Kua	Aka, Akatea; Pōhutukawa, Pohutukawa, Hutukawa, Rātā; Rātā, Rātāpiki, Akakura, Aka, Puatawhiwhi, Akatawhiwhi, Kāhikahika, Amaru, Whakatangitangi; Rātā, Rakapika;	-	-	-	-
Micromelum	-	-	-	-	Tar Fai	Talafalu	Takafalu
Morinda	Ladda	Noni	-	Noni, Nono (Tahitian)	'Ura	Gogu, Nonu Vao	Nonu
Mucuna	Bayoggon Dikiki' (Gaye')	Ka'E'E	-	Papaniaohe, Papanuiaohe, 'Auto'U	-	-	-
Musa	-	Mai'A-Lele, Mai'A-Maoli, Mai'A-Iho-Lena, Mai'A-Koa'E, Mai'A-Ha'A, Ai'A-Manai-Ula, Mai'A-Popo-'Ulu, Mai'A-Popo-'Ulu-Ili'Lahl; Mai'A-Puapua-Nui	-	Huetu, Fe'I (Tahitian); Meika, Mei'A	Par Mea; Par Rotuam	Fa'I	-
Oxalis	-	'Ihi-'Ai; 'Ihi-Pehu	Tūtae Kāhu, Tūtae Kākā, Tutaikaka, Retireti	-	-	-	Kihikihi
Pandanus	Akgak	Hala	-	Ha'A	Hosoa	Fala	Fa
Paspalum	-	Mau'U-Laiki	-	Mutie Taravao	-	Kodo	-
Phaleria	-	-	-	-	-	Suni, Suni Vao	Huni
Phyllanthus	Maigo'Lalo	-	-	'Au'Iki, Teita Kavi'Pua'Ina, Moemoe (Tahitian)	-	Laulilii, Fu'A Lili'I	-
Physalis	Tumates Cha'Ka	-	-	Konini, Kariri, 'Au Taioha'E	'Urmoa	-	Polo Pa
Piper	Pupulu; Pupu Lu-N-Aniti	'Awa	-	-	Sasa; Kava, Kao	Fue Manongi; 'Ava; 'Ava 'Ava Aitu	Kava Tonga; Kava
Pipturus	-	Mamaki	-	-	Armea	Soga Fausoga, Ma'O	-
Pisonia	-	-	-	Pu'Atea, Pukatea	Puak Vai	-	-
Pittosporum	-	Ho'Awa	Tarata, Kīhihi; Kohukohu; Kōhūhū, Kohukohu, Koihu, Kaikaro, Pōwhiri, Pōhiri, Tāwhiri, Tawiri, Tawhiwhi, Rautāwhiri, Kōwhiwhi, Māpauriki;	-	-	-	Masikona, Masi 'Aukava
Plantago	-	Lau-Kahi; Kuhekili	Kopakopa (P. Major), Kaupārerarera, Pārerarera (P. Spathulata), Tūkōrehu (P. Raoulii)	-	-	-	Filo
Pometia	-	-	-	-	Fao, Fava	-	Tava
Pouteria	-	'Ala'A	Tawāpou, Pou, Orewa, Pau	-	-	-	-
Premna	Ahgao	-	-	Va'Ova'O	Varvara	Alo Alo	Volovalo
Psychotria	Aplokating	-	-	-	-	Lau Matifati, Laumafatifati, Fati Fati	-
Rorippa	-	-	Hānea, Kōwhitiwhiti, Panapana	Mahi	Mator	-	Akataka
Rubus	-	'Akala; 'Akalakala	Tātarāmoa, Taramoa, Akatātarāmoa; Taraheke, Tātaraheke, Tātarāmoa-Turuhunga, Tātaraheka,Tataraihika Tatarahika	-	-	-	-
Saccharum	-	Ko; 'Aina-Kea	-	To	-	Tolo	To
Santalum	-	'Ihi-Ahi	-	Puahi	-	Asimanogi	-
Scaevola	Nanaso Kalaton (Gafigu)	Naupaka	-	-	-	To'I To'I	Ngahu
Sida	-	'Ilima, 'Ilima-Ku-Kula, 'Ilima-Makana'A	-	-	Finak Ne Puak	Mautofu	-
Sigesbeckia	-	-	-	Ino'U, Rio'U, Nio'U	-	-	Kahamika
Solanum	-	Popolo	Pōporo, Poroporo, Hōreto, Peoi, Kohoho; Raupeti, Remuroa, Pōporo, Poporo; Rīwai, Hīwai, Parareka, Kapana	-	-	-	Polo Kai, Polo Tonga
Sophora	-	Mamane	Kōwhai, Kōwhai Māori	-	-	Fua Fetii Tii, Feti Iti 'I	-
Spondias	-	-	-	Vi Tahiti, Vi Farani	Vi	Vi	Vi
Stachytarpheta	-	-	-	Pua Viore	-	Mautofu Vao, Mautofu Tala, Samoaga	-
Syzygium	-	-	-	Kehi'A, 'Ahi'A (Tahitian), Pomme Rouge (French), Kehika, Kehika Pukiki, Kehei'A	Ker Mi'A; Hahi'A Ram Ram; Hahi'A	Avisai; Fega, Fena Manogi	Fekika Kai, Fekika
Tarenna	-	-	-	-	-	Ma'Anunu	Manonu
Tephrosia	-	-	-	Kohuhu I'A, Kohuhu	-	Avasa	-
Thespesia	Banalo	-	-	Mi'O	Pinau	Milo	Milo
Tournefortia	-	-	-	-	-	Tau Suni	Touhuni
Urena	Dadangs'I-Machingat	-	-	-	-	-	Mo'Osipo Tonga
Vigna	-	'Okole-Makili, Nanea, Mohihihi	-	Papa, Papa'Enata, Papa Vehine	Karere	Fue Fue, Lau Fue Fue, Fue Fue Tai	Lautolu 'Uta, Lautolu Tahi
Vitex	Agalonde'	Pohinahina, Kolokolo-Kahakai	Pūriri, Kaurere, Kanieri	-	Sia'Vao	Namulega	Lala Tahi
Zingiber	-	'Awapuhi-Kuahiwi	-	'Ena Kina, Re'A Ma'A (Tahitian); 'Ena, 'Eka Vao, 'Ena Vao, Kopuhi	Rag'Apua	'Ava Pui	Angoango, Ango Hina
