## Supplementary data 6 for "Phylogenetic reconstructions of Polynesian medicinal plant use reveal adaptive strategies to meet health needs"

### Sheet: Sheet1
Supplementary data 6: Therapeutic applications of plants with shared use. Therapeutic applications are according to the ICPC categorisation (A General, B Blood, blood forming, D Digestive, F Eye, H Ear, K Circulatory, L Musculoskeletal, N Neurological, P Psychological, R Respiratory, S Skin, T Metabolic, endocrine, nutrition, U Urinary, W Pregnancy, family planning, X Female genital, Y Male genit…
taxa	Chamorro	Hawaiian	Maori	Marquesan	Rotuman	Samoan	Tongan
Acyranthes	-	-	-	-	-	D S U	A S
Aglaia	-	-	-	-		D S	D
Aleurites	-	A D R S W	-	B D X	D S	A S	D
Alocasia	-	D S Z	-	S	-	D	-
Alphitonia	-	A S	-	-	-	A S	D
Alpinia	-	-	-	-	A D N P R	S	-
Alyxia	-	A S	-	-	-	-	F S
Amorphophallus	-	-	-	S	A D	S	-
Artocarpus	-	D S	-	S	D	A D F L N S Y	A D S
Barringtonia	X	-	-	A D L	D S	A D	-
Bidens	-	A R T	-	-	-	-	F P S
Bischofia	-	-	-	-	-	A D F L R S	D S
Boerhavia	-	U	-	-	-	R T	A
Broussonetia	-	W	-	-	-	D	-
Caesalpinia	L R	B D R	-	-	-	A D P Y	-
Calophyllum	-	-	-	S	F S	A F S U W	F P
Cananga	D R P	-	-	-	D	D	D
Cassytha	X	R	-	-	-	-	X
Casuarina	-	-	-	K T	W X	-	D
Centosteca	-	-	-	-	A	-	A
Cerbera	-	-	-	N	S	D L S	D
Chamaesyce	-	-	-	S	A N S	-	-
Clerodendrum	R	A L R	-	-	S	A B D S	-
Cocos	-	R	-	A	A D L R S	A D F R S W X Y	D S
Colocasia	-	D	-	-	-	S	-
Colubrina	A L N	-	-	L S	-	L S	-
Commelina	-	B	-	-	-	D	-
Cordyline	-	A R	A D S	D L	W	H L S	D F
Cucurbita	-	S	-	-	-	D	-
Curcuma	-	B D R	-	S	A D S	A D R S U	S
Cyperus	X	A L U	-	B L	-	S	-
Dioscorea	A	A D	-	-	F	X	-
Diospyros	-	-	-	-	-	D N P S	D P W
Dodonaea	-	S	S	-	-	D	-
Dysoxylum	-	-	A B D R S U W X Y	-	-	A F R	A N P
Entada	D	-	-	-	-	-	D P
Erythrina	D U	X Y	-	D W	B W X	B D F X	D
Eugenia	-	A R D	-	-	-	A D F N R S W Y	D
Euodia	-	-	-	-	A D S	A L	A N
Euphorbia	A	A	S	-	-	D F N R S	D
Excoecaria	-	-	-	-	S	-	D
Fagraea	-	-	-	-	-	A L	A
Ficus	R	-	-	D R X	D F P	F W	D S
Freycinetia	-	A	A	-	-	-	-
Gardenia	-	-	-	D N P	A	S	P
Geniostoma	-	-	S	-	-	-	D
Geophila	-	-	-	-	D K	D	-
Glochidion	-	-	-	-	D R	D S	D S
Guettarda	-	-	-	-	D	-	D
Hernandia	-	-	-	-	-	A D F S W X	D W
Hoya	-	-	-	-	-	A L R S	S
Inocarpus	-	-	-	A N P	-	F	D S
Jasminum	-	-	-	-	-	X	D
Laportea	-	-	-	-	A N S	S	S
Litsea	-	-	W X	-	-	A S	-
Luffa	-	-	-	-	-	A D	S
Macaranga	-	-	-	-	-	R	A D
Macropiper	-	-	A B D L N P S U W	-	-	-	D S
Metrosideros	-	R W	A D F R S W X Y	-	-	-	-
Micromelum	-	-	-	-	A D K W	A L P R S	D
Morinda	R	S	-	A D L S	A B D F N P S W	A D F N R S	D F P S
Mucuna	N U X	D	-	S	-	-	-
Musa	-	A D R	-	S	A B D K N W	D L S	-
Oxalis	-	A	A	-	-	-	D S
Pandanus	U	A D W	-	B D S T	D	D S	D S
Paspalum	-	S	-	S	-	A	-
Phaleria	-	-	-	-	-	S X	S
Phyllanthus	D L W X	-	-	H	-	B S	-
Physalis	D R	-	-	A B D L W	A	-	S
Piper	A L U	A L N R U W	-	-	A D N P S	A D F L N P R S W X Y	S
Pipturus	-	A W	-	-	A D S	D S	-
Pisonia	-	-	-	S	D	-	-
Pittosporum	-	S	D S	-	-	-	P
Plantago	-	A K R	A S W	-	-	-	N S
Pometia	-	-	-	-	A S	-	A D
Pouteria	-	A	B K L S	-	-	-	-
Premna	L N R	-	-	D P R T X Z	D R	A D F L R S U X Y	S
Psychotria	D U	-	-	-	-	L S	-
Rorippa	-	-	A B D S	A D L N R X	A N S	-	A
Rubus	-	A D S	D R W	-	-	-	-
Saccharum	-	S Y	-	X	-	D F R	S
Santalum	-	S	-	S	-	L S	-
Scaevola	U	S	-	-	-	A D L S	D U
Sida	-	A R W	-	-	D W	D F R S	-
Sigesbeckia	-	-	-	S	-	-	S
Solanum	-	L	S	-	-	-	S
Sophora	-	S	A D L R S X Y	-	-	A	-
Spondias	-	-	-	A	D N X	A D F R W	D F
Stachytarpheta	-	-	-	L	-	R S	-
Syzygium	-	-	-	A D R X	R P	X Y	D
Tarenna	-	-	-	-	-	A D L R S Y	A D
Tephrosia	-	-	-	S	D N X	A D F L S	-
Thespesia	A	-	-	A D	A N R S	A D F P R S U X	D T
Tournefortia	-	-	-	-	-	A N P S	A D S
Urena	U	-	-	-	-	-	S
Vigna	-	A R S	-	A D	A F N S	A W	P
Vitex	X	A L	L S	-	N	A R P S	D P
Zingiber	-	D L S	-	A D S	A P R T	D R S W	D
