## Supplementary data 3 for "Phylogenetic reconstructions of Polynesian medicinal plant use reveal adaptive strategies to meet health needs"

### Sheet: Sheet1
Supplementary data 3. Species names and Genbank accessions for phylogeny reconstruction.
Taxon	Genbank accession number
Abelmoschus esculentus	JN114778
Abies homolepis	AB015648
Abrotanella linearifolia	JQ933200
Abrus precatorius	Z70167
Abutilon sp. LHMS 2427	AM235023
Acaena novae-zelandiae	KM360608
Acalypha rhomboidea	U00435
Acanthospermum australe	AY215077
Acanthus montanus	AATCPRBCLA
Acer tataricum subsp. ginnala	DQ978436
Achillea millefolium	KM360610
Achnatherum calamagrostis	JQ933203
Achyranthes aspera var. sicula	HM849741
Acianthus sinclairii	KT626659
Aciphylla aurea	AY188411
Acronychia acidula	AAU38862
Actinidia vitifolia	KP737334
Adenanthera microsperma	GQ436377
Adenium obesum	AJ002880
Adenochilus gracilis	KT626662
Adenostemma lavenia	JQ933208
Adonidia merrillii	AJ829848
Aeschynomene indica	AF308701
Agave ghiesbreghtii	HM640478
Ageratina luciae-brauniae	HQ416169
Ageratum conyzoides	JQ933210
Aglaia elliptica	AY128210
Aglaonema modestum	AM905757
Agrostis capillaris	AY395527
Aidia micrantha	Z68844
Aira praecox	KM360620
Ajuga bracteosa	KP172044
Akebia quinata	AKECPRBCLA
Albizia procera	KC417044
Alectryon connatus	AY724341
Aleurites moluccanus	AY794883
Allamanda cathartica	X91759
Allium cepa	JQ273896
Allophylus javensis	AY724343
Alnus firma	AB060562
Alocasia odora	KC466582
Aloe vera	JQ273907
Alopecurus myosuroides	FN870382
Alphitonia neocaledonica	KJ630939
Alpinia purpurata	AY298816
Alseuosmia macrophylla	X87377
Alstonia scholaris	X91760
Alternanthera sessilis	FR775288
Alysicarpus ovalifolius	JN628036
Alyxia ruscifolia	AJ419731
Amaranthus retroflexus	KM360629
Amaryllis belladonna	JQ273899
Ambrosia trifida	AY215082
Ammannia aspera	AY905414
Ammophila breviligulata	AJ784835
Amorphophallus paeoniifolius	AF497091
Amsinckia tessellata	KF158093
Anacardium occidentale	AY462008
Anacolosa papuana	DQ790144
Ananas comosus	ANZCPRBCL
Andropogon schirensis	MF998318
Aneilema neocaledonicum	AF312252
Anemanthele lessoniana	EF125158
Anemone americana	EU053901
Anethum graveolens	EU016783
Angelica lucida	ALU50221
Angelonia pubescens	AF123672
Angophora costata	AM235651
Anisotome haastii	JQ933219
Annona muricata	AY743440
Anoectochilus montanus	FJ571345
Anredera baselloides	HQ621333
Anthemis cotula	HM849779
Anthephora elongata	MF998271
Anthoxanthum nitens	AJ784828
Anthurium acaule	AM905735
Antidesma pentandrum	AB233914
Antigonon leptopus	AF297146
Apium graveolens	APICPRCBL
Apodasmia similis	AF307924
Aporostylis bifolia	AY381109
Appendicula cornuta	AY368352
Arachis ipaensis	KM025245
Araucaria heterophylla	U96462
Araujia hortorum	AJ419734
Archeria comberi	ACU79741
Archontophoenix purpurea	AJ404806
Arctium umbrosum	KC589796
Arctotheca calendula	AM234848
Ardisia crenata	ADICPRBCLB
Areca triandra	AJ404819
Arenaria ciliata	KF997441
Argemone albiflora	JX087687
Argyreia splendens	AY100976
Aristea glauca	Z77282
Aristida adscensionis	AM849349
Aristolochia pothieri	KP998776
Aristotelia serrata	AF307904
Arrhenatherum elatius	AJ784823
Artabotrys hexapetalus	AY238953
Artemisia vulgaris	KM360653
Arthraxon sp. Hodkinson 111	AJ746253
Arthropodium cirratum	Z69233
Arthrostemma ciliatum	AF215522
Artocarpus altilis	AF500345
Arum apulum	EU193246
Arundina graminifolia	AF074111
Arundo donax	ADU13226
Arytera littoralis	AY724344
Ascarina marquesensis	HQ336516
Asclepias curassavica	X91774
Asparagus asparagoides	JQ273905
Asphodelus aestivus	AJ512314
Astelia alpina	HM640530
Aster bellidiastrum	KF602250
Asystasia travancorica	JQ933229
Atriplex patula	HM849801
Atuna racemosa	AF089758
Australopyrum calcis subsp. calcis	AY691636
Austrostipa sp. CHSL-2012	JQ933232
Avena fatua	AJ746257
Averrhoa carambola	JX664032
Avicennia marina subsp. australasica	AY008832
Axonopus compressus	EF125127
Azorella sp. Hufford s.n.	AY188429
Baccaurea javanica	AY663570
Bacopa eisenii	EF467906
Badusa corymbifera	GQ852307
Balaka seemannii	AY012493
Bambusa multiplex	BAMCPRBCL
Banksia drummondii	DDU79167
Barklya syringifolia	AM234267
Barleria prionitis	BRRCPRBCL
Barringtonia asiatica	EU980812
Bassia diffusa	AM234799
Batis maritima	BTIRUBISC
Bauhinia galpinii	AM234262
Baumea rubiginosa	AY725940
Beaucarnea gracilis	AB089639
Begonia ulmifolia	BUU59814
Beilschmiedia tawa	KT626839
Bellardia viscosa	KM360915
Bellis perennis	KM360665
Benincasa hispida	AY862549
Berberis thunbergii	KM364742
Betula nigra	BELCPRBCLA
Bidens alba	KJ773308
Bikkia tetrandra	AM117208
Bischofia javanica	AY663571
Bixa orellana	AF022128
Bobea elatior	AM117209
Boehmeria nivea	AJ235801
Boerhavia diffusa	KJ773315
Bolboschoenus maritimus	Y12996
Bonamia media	AY101030
Bothriochloa bladhii	MF998321
Bougainvillea sp. SH-2010	AB586451
Bouteloua dactyloides	JN681655
Brachyscome ciliaris	JQ933242
Brassica juncea	AY167979
Brexia madagascariensis	BXICPRBCL
Breynia disticha	AY663573
Brighamia insignis	AF042664
Briza media	KF602072
Bromus inermis	JX848491
Broussonetia papyrifera	AF500347
Brugmansia suaveolens	HM849829
Bruguiera gymnorhiza	LGU26320
Brunfelsia americana	AY206720
Bryonia verrucosa	EU102671
Bryophyllum delagoensis	KX783840
Buchnera floridana	AF026822
Buddleja davidii	KM360681
Bulbinella nana	AJ512325
Bulbophyllum sp. SH-2010	AB586461
Bulbostylis hispidula	Y12944
Caesalpinia pulcherrima	Z70153
Cajanus cajan	EU717273
Caladenia cf. caerulea Chase	AF074116
Caladium lindenii	AM905788
Calamagrostis epigeios	AJ784820
Calanthe sp. SH-2010	AB586463
Caldcluvia paniculosa	AF291921
Calendula officinalis	JQ933250
Calliandra pittieri	AM234255
Callisia navicularis	AF312248
Callistemon citrinus	AM235652
Callitriche heterophylla	CLZCPRBCL
Calluna vulgaris	CUACPRBCLA
Calochilus robertsonii	AF074118
Calophyllum inophyllum	HQ332016
Calopogonium caeruleum	AF308723
Calotropis procera	AJ419736
Calyptocarpus vialis	AY215090
Calystegia sepium	AY100992
Camellia granthamiana	AF380034
Cananga odorata	FJ976123
Canarium acutifolium	FJ976124
Canavalia ensiformis	U74238
Cannabis sativa	KT458035
Canna indica	CNTCPRBCL
Canthium coromandelicum	Z68851
Cantinoa mutabilis	KJ773582
Capparis hastata	CPWCPRBCL
Capsella bursa-pastoris	KT458036
Capsicum annuum	KT779528
Carapa guianensis	AY128219
Cardamine pratensis	KM360692
Cardiospermum grandiflorum	AY724348
Carduus nutans	KT178106
Carex panicea	KM360694
Carica papaya	CPACPRBCLA
Carmichaelia muritai	KT626676
Carpha alpina	AF307909
Carpobrotus edulis	AM234787
Caryota mitis	CTACPRCBL
Casearia sylvestris	AF206746
Cassia fistula	U74195
Cassytha filiformis	KJ773368
Castilla elastica	AF500348
Castilleja linariifolia	AF026823
Casuarina cunninghamiana	X69528
Catalpa aff. speciosa Olmstead	HQ384885
Catharanthus roseus	X91757
Cecropia palmata	AF061196
Cedrela odorata	AJ402938
Cedrus deodara	JQ512521
Ceiba pentandra	JX987572
Celastrus orbiculatus	AJ235775
Celmisia bellidioides	JQ933257
Celosia argentea	AY270072
Celtis philippensis	AY263941
Cenchrus americanus	PENCARBOXL
Centaurea jacea	KF602073
Centaurium tenuiflorum	HM849878
Centella erecta	CEU50233
Centipeda aotearoana	KT626810
Centotheca lappacea	EF125092
Centranthus ruber	KM360703
Centratherum punctatum	EU384955
Centrolepis monogyna	HQ182420
Centrosema virginianum	AF308706
Cerastium fontanum	KF602216
Ceratonia siliqua	U74203
Ceratophyllum submersum	AF197599
Cerbera manghas	FJ976125
Cestrum nocturnum	AY206721
Chaerophyllum temulum	KM360710
Chamaecrista fasciculata	KT458038
Charpentiera ovata	AY270075
Cheirodendron trigynum	CTU50241
Chenopodium album	JX848451
Chiloglottis trapeziformis	AF074124
Chionanthus virginicus	DQ673309
Chionochloa conspicua	HE577860
Chloris barbata	HE573364
Chromolaena sp. Dillon 4105	CMNCPRBCL
Chrysanthemoides monilifera	AM234858
Chrysanthemum mutellinum	JQ933296
Chrysobalanus icaco	JX664040
Chrysophyllum argenteum	JX987579
Chrysopogon plumulosus	MF998316
Cinchona pubescens	X83630
Cinnamomum camphora	CNMCPRBCLA
Cirsium texanum	AY874436
Cissus penninervis	AM162545
Citharexylum berlandieri	HQ384876
Citrullus colocynthis	HM849900
Citrus trifoliata	AJ235806
Cladium jamaicense	Y12988
Claoxylon australe	AY794946
Clematis hexapetala	EU053909
Cleomella serrulata	KT458040
Cleome rosea	KU739624
Clermontia kakeana	CEWCPRBCL
Clerodendrum fragrans	CDDCPRBCL
Clianthus puniceus	JQ933270
Clidemia petiolaris	AJ235777
Clinostigma savoryanum	AF449157
Clitoria fragrans	KJ773393
Clusia rosea	JX664041
Cnidoscolus urens var. stimulosus	AY794874
Cobaea scandens	Z83143
Coccinia adoensis	AF534745
Coccoloba densifrons	AF297138
Cocculus pendulus	FJ026478
Cocos nucifera	AY012507
Codiaeum variegatum	AY788169
Coelogyne cristata	AF074133
Coffea arabica	X83631
Coix lacryma-jobi	EF125116
Collospermum hastatum	Y14986
Colobanthus subulatus	JQ933274
Colocasia esculenta	AM905800
Colubrina asiatica	AJ390047
Combretum indicum	FJ381798
Commelina congesta	AF036888
Commersonia bartramia	KF496759
Condea emoryi	MF963326
Conocarpus sericeus	FJ381822
Convolvulus arvensis	AY100993
Conyza canadensis	KM360730
Coprosma pumila	X87146
Cordia lutea	KF158138
Cordyline australis	JQ273919
Coreopsis grandiflora	COFCPRBCL
Coriandrum sativum	COVCPRBCL
Coriaria sarmentosa	AF149000
Cornus sessilis	AY530928
Corokia cotoneaster	CKACPRBCL
Cortaderia sp. TH-158	AJ746260
Corybas diemenicus	AF074135
Cosmos bipinnatus	KM218349
Costus barbatus	CSACPRBCL
Cotoneaster cambricus	KM360734
Cotula coronopifolia	KM360735
Craspedia incana	JQ933282
Crassocephalum crepidioides	GU817753
Crassula marnierana	CSUCPRBCL
Crataegus columbiana	CCU06799
Crepis capillaris	KM360738
Crescentia portoricensis	AF102643
Cressa cretica	KY860700
Crinum asiaticum	JQ273900
Crocosmia mathewsiana	AJ577250
Crossandra infundibuliformis	JQ933287
Crossostylis biflora	AF127679
Crotalaria griquensis	EU348043
Croton texensis	KT458041
Cryptocarya obovata	CRJCHLRBCL
Cryptomeria japonica	JQ512533
Cryptostegia grandiflora	EU196269
Cryptostylis subulata	AF074140
Cryptotaenia japonica	CR2CPRC14
Cucumis anguria	AF534743
Cucurbita maxima	HQ438627
Cupania cinerea	JX987584
Cupaniopsis anacardioides	CUYCPRBCLA
Cuphea viscosissima	HM849928
Cupressus sempervirens	CUZCPRBCL
Curcuma amada	KF981156
Cyanea koolauensis	DQ356128
Cyathodes glauca	CGU80434
Cyathula cylindrica	KR736500
Cycas circinalis	CYRCPRBCLA
Cyclospermum leptophyllum	KJ773421
Cymbalaria muralis	KM360744
Cymbopogon citratus	EF125117
Cynodon dactylon	AM849393
Cynoglossum officinale	KM360745
Cynometra mannii	AM234231
Cyperus alternifolius	HQ182424
Cyrtandra hawaiensis	AF206757
Cyrtococcum patens	AM849331
Cyrtosperma macrotum	AM905750
Cytisus scoparius subsp. scoparius	KM360746
Dactylis glomerata	AJ746268
Dactyloctenium aegyptium	EF125106
Dalea carthagenensis	KX397761
Daphne gemmata	AJ297223
Datura stramonium	DSU08611
Daucus carota	KM360751
Decaspermum gracilentum	KJ440061
Deeringia amaranthoides	AY270085
Delairea odorata	SNECDS
Delissea rhytidosperma	AF042663
Delonix elata	AM234235
Dendrobium chrysanthum	KF177586
Dendrocnide stimulans	FJ432247
Dendrolobium triangulare	KY702646
Derris laxiflora	U74234
Deschampsia cespitosa	EF125152
Descurainia pinnata	JX848438
Desmanthus illinoensis	KJ773441
Desmodium illinoense	KT458042
Dianella tasmanica	FJ707498
Dianthus caryophyllus	DINRBCLA
Dichanthelium dichotomum	FN870398
Dichanthium foveolatum	MF998304
Dichelachne crinita	HE573309
Dichondra occidentalis	AY101023
Dichrocephala benthamii	JQ933302
Dicliptera obanensis	JQ933303
Didymoplexis sp. Chase 5679	FN870801
Dieffenbachia aglaonematifolia	AM905764
Digitaria abyssinica	LN907917
Dillenia indica	GQ997181
Dioclea virgata	AF308709
Diodia sarmentosa	AJ288600
Dioscorea alata	KJ629252
Diospyros sp. K20613	EU980781
Diplachne fusca	HE575827
Dipogon lignosus	AB045800
Disakisperma dubium	JN681677
Discaria toumatou	AF307912
Disphyma crassifolium	AM234789
Dissochondrus biflorus	HE573376
Distichlis littoralis	JN681664
Dodonaea viscosa	DQ978445
Dolichandra unguis-cati	AF102649
Dolichos decumbens	AM235006
Donatia novae-zelandiae	AJ225058
Donax canniformis	AY656118
Dopatrium junceum	EF467903
Dovyalis hebecarpa	FJ788564
Dracaena aubryana	AB088823
Dracontomelon lenticulatum	GU935424
Dracophyllum verticillatum	GQ392930
Drapetes muscoides	AJ297237
Drosera dilatatopetiolaris	KP268954
Drymaria cordata	KJ773466
Drypetes roxburghii	DRECPRBCL
Dypsis lutescens	AJ404800
Dysoxylum pettigrewianum	FJ976130
Dysphania glomulifera	AY270086
Earina mucronata	KT626698
Echinochloa colona	HE573377
Echinopogon ovatus	HE573312
Echium vulgare	KF158087
Eclipta prostrata	AY215108
Egeria najas	DQ859166
Ehretia acuminata	GQ997264
Ehrharta erecta	LN907926
Eichhornia crassipes	ECU41574
Elaeagnus x submacrophylla	KM360761
Elaeocarpus grandis	ELPCHLRBCL
Elatine gussonei	KU604878
Elatostema rugosum	KT626700
Eleocharis atropurpurea	Y13012
Elephantopus scaber	JQ933320
Eleusine coracana	HQ182427
Elingamita johnsonii	Z83145
Elodea nuttallii	KM360763
Elymus lanceolatus subsp. lanceolatus	JX848485
Embothrium coccineum	ECU79168
Emilia coccinea	GU817758
Empodisma robustum	JX129112
Encelia californica	AY215109
Endiandra wolfei	JN564243
Endospermum moluccanum	AJ402950
Enhalus acoroides	AB004889
Entada pursaetha	JQ933324
Entelea arborescens	JQ933325
Entolasia stricta	HE573379
Epacris lanuginosa	ELU80426
Ephedra tweediana	EPKCPRBCLA
Epidendrum armeniacum	AF518058
Epilobium rigidum	AF495763
Epipremnum pinnatum	AM905746
Eragrostis obtusiflora	JN681666
Eranthemum pulchellum	JQ933327
Erechtites hieraciifolius	KJ773481
Erica mackaiana	KP737715
Erigeron breviscapus	KF482865
Eriobotrya japonica	KT808478
Eriocaulon microcephalum	EIOCPRBCL
Eriochloa fatmensis	MF998170
Erodium trifolium	KJ916492
Eruca vesicaria subsp. sativa	KJ008939
Eryngium bourgatii	EBU50231
Erythrina speciosa	AB045801
Erythrospermum phytolaccoides	AJ418798
Eschscholzia californica	KM360775
Eucalyptus grandis	AB537496
Eucharis x grandiflora	JQ273901
Euchiton involucratus	JQ933331
Eugenia uniflora	AF294255
Eulalia villosa	MF998297
Eulophia sp. SH-2010	AB586465
Euodia tietaensis	JN987101
Euonymus americanus	EU002277
Eupatorium hyssopifolium	HQ416170
Euphorbia abyssinica	AY794824
Euphrasia officinalis	KM360779
Eurya chinensis	AF089714
Eustachys distichophylla	JN681670
Evolvulus glomeratus	AY101012
Ewartia sinclairii	JQ933333
Excoecaria cochinchinensis	AJ418809
Exocarpos sparteus	JQ933334
Fagraea sp.	FAGCPRBCL
Fallopia sachalinensis	AJ235789
Fatoua villosa	KJ773508
Fatsia japonica	FJU50245
Festuca arundinacea	MF998455
Ficinia striata	Y12964
Ficus aurea	KJ773509
Filicium decipiens	AY724352
Fimbristylis complanata	Y13009
Flacourtia jangomas	AF206768
Flagellaria indica	FLGCPRBCLA
Flaveria vaginata	HQ534147
Flemingia macrophylla	KF621123
Flindersia australis	FAU38861
Florestina pedata	AY215118
Flueggea suffruticosa	JX664047
Foeniculum vulgare	GQ120445
Forstera bidwillii	AJ225055
Fragaria x ananassa	FAU06805
Frangula azorica	HM850010
Frankenia pulverulenta	Z97638
Fraxinus chinensis	DQ673301
Freycinetia banksii	KT205130
Fuchsia cyrtandroides	FUCRBCLX
Fuirena welwitschii	Y12993
Fumaria abyssinica	KM364755
Gahnia deusta	GDU49231
Gaillardia aristata	JX848413
Galactia striata	EU717287
Galinsoga quadriradiata	GU817762
Galium aparine	KT178140
Galphimia gracilis	AF206771
Gamochaeta pensylvanica	EU384977
Garcinia hessii	AJ402952
Gardenia jasminoides	AJ286697
Garnotia fergusonii	HE575843
Garuga floribunda	GU246039
Gastridium ventricosum	FN870392
Gastrodia queenslandica	JQ933341
Gaultheria leucocarpa	JF941656
Geniostoma rupestre	Z68828
Genista anglica	KT987841
Genoplesium fimbriatum	AY368345
Gentianella rapunculoides	Y11862
Geophila repens	Z68798
Geranium brycei	KP963390
Gerbera jamesonii	GBRCPRBCL
Geum montanum	KF602129
Ginkgo biloba	JQ512540
Gironniera subaequalis	AF500340
Gladiolus buckerveldii	AF206772
Glochidion puberum	AY663586
Glomera sp. Chase O-555	AF074172
Gloriosa superba	GOACPRBCLN
Glossostigma elatinoides	JQ933345
Glyceria fluitans	HM850033
Glycine max	Z95552
Gnetum leyboldii	GLU72820
Goeppertia loeseneri	AF243842
Gomphandra javanica	AJ402954
Gomphrena elegans	AY270088
Gonocarpus depressus	JQ933346
Goodyera repens	FJ571330
Gossypium arboreum	GU981720
Gouania mauritiana	AJ390040
Graptophyllum excelsum	KF496794
Gratiola pilosa	AF026827
Grevillea lavandulacea	KP900613
Grewia orientalis	GU981731
Griselinia littoralis	AF307916
Guettarda speciosa	AY538485
Guilandina bonduc	KJ773327
Guioa semiglauca	AY724355
Gunnera lobata	AF307919
Gymnanthemum mespilifolium	VNNCPRBCL
Gymnosporia arbutifolia	AY380352
Gynandropsis gynandra	KU739630
Gynochthodes coriacea	AJ288603
Gyrocarpus sp. Chase 317	GYRCPRBCLA
Haastia pulvinaris	JQ933352
Habenaria repens	AF074177
Haematoxylum campechianum	AY904385
Hakea myrtoides	HMU79170
Halodule wrightii	HQ901575
Halophila sp. C864	DQ859168
Haloragis serra	HSU26325
Haplostachys haplostachya	AF501987
Harpullia arborea	AY724356
Hectorella caespitosa	DQ267193
Hedera helix	HEDCPRBCL
Hedycarya loxocarya	KF496729
Hedychium flavescens	AF243848
Hedyotis fruticosa	Z68799
Helianthus annuus	HNNCDS
Helichrysum stoechas	GU817766
Heliconia papuana	FJ976139
Heliocarpus americanus	AJ233153
Heliotropium arborescens	HLUVCPRBCL
Hemarthria natans	MF998317
Hemigraphis alternata	MF349495
Herissantia crispa	MF963416
Heritiera littoralis	AY082358
Herminium elisabethae	JN696417
Hernandia albiflora	HRNCPRBCL
Herpolirion novae-zelandiae	Z77303
Hesperocnide tenella	AF500355
Hesperomannia arbuscula	EU384985
Heterocentron elegans	AY456135
Heteromeles arbutifolia	JQ391339
Heteropogon melanocarpus	LN907950
Heteropterys imperata	HQ247505
Heterotheca villosa	JX848417
Heterotis rotundifolia	DRU26323
Hibiscus punaluuensis	AJ233121
Hillebrandia sandwicensis	HSU59822
Hippeastrum papilio	AF116964
Hippobroma longiflora	DQ356140
Hiptage sp. KMC-2001	AF344482
Hirschfeldia incana	KM360819
Hoheria ovata	JQ933363
Holcus lanatus	KF602083
Homalanthus populneus	AY380350
Homalium racemosum	AJ418822
Hordeum brachyantherum	LT576826
Hosta ventricosa	JQ273892
Hoya bella	X91776
Humulus lupulus	AF206777
Hunnemannia fumariifolia	HFU86627
Hydrangea arguta	AF323188
Hydrilla verticillata	LC128113
Hydrocotyle verticillata	HVU50236
Hymenocallis latifolia	AF116965
Hyparrhenia bracteata	MF998326
Hypericum perforatum	AF206779
Hypochaeris radicata	KM360829
Hypoestes forskaolii	HYTCPRBCLA
Hyptis alata	KJ773581
Ilex anomala	X98723
Impatiens capensis	KT178138
Imperata cylindrica	AJ784826
Indigofera australis	AF308711
Inga leiocalycina	JQ626054
Inocarpus fagifer	JN083773
Intsia bijuga	KF496786
Iphigenia indica	AJ417893
Ipomoea batatas	JQ923431
Iris tenax	JQ273918
Isachne humicola	MF998334
Ischaemum rugosum	MF998301
Isodendrion laurifolium	AB354420
Isolepis pellocolea	AJ404729
Isonandra villosa	JX856715
Isotoma fluviatilis subsp. fluviatilis	DQ356161
Ixerba brexioides	AF084475
Ixophorus unisetus	EF125131
Ixora tanzaniensis	EU817428
Jacaranda arborea	FJ870008
Jacquemontia pentanthos	AY101036
Jasminum fruticans	DQ673297
Jatropha capensis	AM234978
Joinvillea ascendens	HQ182433
Jovellana sp. DePamphilis 90-3	AF123666
Juglans nigra	U00437
Juncus effusus	JUCCPRBCLA
Juniperus virginiana	HM024343
Justicia americana	JUSCPRBCLA
Kalanchoe daigremontiana	KLACPRBCL
Kennedia nigricans	EU717283
Kigelia africana	AF102648
Kleinhovia hospita	FJ976142
Knightia excelsa	DQ099438
Koeleria macrantha	JX848501
Koelreuteria bipinnata	DQ978447
Korthalsella lindsayi	KRHRBCL
Kummerowia stipulacea	U74229
Kunzea ericoides	KT626835
Lablab purpureus	EU717267
Lachnagrostis filiformis	MF998464
Lactuca sativa	LAUDNA
Lagarosiphon major	LMU80703
Lagenaria breviflora	AY935747
Lagerstroemia indica	AY905412
Lamarckia aurea	AJ784834
Lamium purpureum	Z37403
Landoltia punctata	HM850382
Lantana camara	AF156736
Laportea canadensis	AF500356
Lapsana communis	KM360842
Latania lontaroides	AM903210
Lathyrus pratensis	AY395544
Laurelia novae-zelandiae	AF052196
Laurus nobilis	KM360844
Lemna minor	AM905730
Leonotis leonurus	AM234998
Leonurus cardiaca	KM360848
Lepechinia calycina	AY570386
Lepidium densiflorum	KT458047
Lepidosperma tortuosum	AY725950
Lepilaena australis	LAU80729
Lepinia taitensis	AJ419746
Leptecophylla robusta	KT007208
Leptochloa crinita	JN681708
Leptospermum scoparium	HM850121
Lepturus repens	EF125111
Lespedeza capitata	KT458048
Leucaena leucocephala	KX119308
Leucanthemum maximum	CNXCPRBCL
Leucas capensis	AM234999
Leucogenes grandiceps	JQ933387
Leucopogon muticus	LMU80429
Leucosyke capitellata	FJ976144
Leycesteria formosa	AJ420872
Leymus chinensis	Z49843
Libertia sessiliflora	JQ670545
Licuala grandis	AY012462
Ligustrum vulgare	DQ673302
Lilaeopsis masonii	MF963113
Lilium amabile	JN417418
Linaria vulgaris	KM360853
Lindernia antipoda	AB259810
Linum usitatissimum	FJ169596
Liparis liliifolia	AF518046
Liparophyllum gunnii	EF173092
Lipochaeta integrifolia	AY215139
Litchi chinensis	AY724361
Litsea japonica	LJU06843
Livistona chinensis	AJ404757
Lobelia erinus	LOBCDS
Lobularia maritima	KM360861
Logania vaginalis	Z68826
Lolium temulentum	MF998456
Lonicera japonica	GQ997430
Lophatherum gracile	HE575840
Lophomyrtus bullata	JQ933392
Lophospermum erubescens	HM850135
Lophostemon confertus	KU761892
Loranthus europaeus	JQ933393
Lotus corniculatus	U74213
Ludwigia peploides	LUDRBCLY
Luffa acutangula	DQ535826
Lumnitzera racemosa	FJ381827
Lupinus paraguariensis	Z70076
Luzula multiflora	AJ419945
Luzuriaga parviflora	AF307925
Lycium cestroides	LCU08613
Lysimachia nummularia	KM360869
Lythrum hyssopifolia	LYTRBCLX
Macadamia ternifolia	MTU79172
Macaranga grandifolia	AY794935
Machaerina rubiginosa	KF553611
Macropiper excelsum	AY298836
Macroptilium atropurpureum	EU717268
Macrotyloma uniflorum	EU717269
Madia sativa	AY215141
Maesa ternata	U96650
Malaxis spicata	AF074188
Mallotus nudiflorus	AY663648
Malpighia coccigera	AJ235784
Malva pusilla	GU981729
Malvaviscus penduliflorus	KJ773672
Mammea americana	JX664058
Mangifera indica	GU935433
Manihot esculenta	AB233880
Manilkara zapota	EU980807
Maoutia setosa	KF138192
Mapania cuspidata	Y12955
Maranta bicolor	AF378768
Marrubium vulgare	Z37412
Marsdenia carvalhoi	JQ933400
Marsippospermum grandiflorum	MGU49226
Maytenus oblongata	JQ626259
Mazus stachydifolius	EU348860
Medicago lupulina	KM360875
Medinilla humbertiana	AF215517
Megathyrsus maximus	AM849390
Meiogyne sp. Gardner et	KC857564
Melaleuca alternifolia	AM235658
Melanolepis multiglandulosa	AY794914
Melanthera nivea	AY215144
Melastoma malabathricum	AF270748
Melia azedarach	AY128234
Melicoccus pedicellaris	JQ626266
Melicope semecarpifolia	FN599454
Melicytus alpinus	Z75692
Melilotus officinalis	KM360878
Melinis repens	EF125136
Melochia corchorifolia	JQ933406
Melodinus sp. SH-2010	AB586186
Melothria pendula	DQ535828
Memecylon durum	AM235641
Mentha spicata	KP172039
Merremia dissecta	AY100979
Merrilliodendron megacarpum	KT740835
Meryta sinclairii	MSU50248
Metrosideros nervulosa	AJ235785
Metroxylon salomonense	AM110190
Microlaena avenacea	AY691633
Micromelum minutum	AB505902
Microstegium sp. PC-2007	AM849387
Microtis parviflora	AF074194
Mikania micrantha	JQ933409
Millettia richardiana	AF308714
Mimosa spegazzinii	Z70151
Mimulus ringens	MF349630
Mimusops laurifolia	JQ304271
Mirabilis jalapa	HM850179
Miscanthus sinensis	EF125118
Mitracarpus hirtus	KJ773687
Mitrasacme pilosa	AJ235821
Mnesithea granularis	KC123369
Modiola caroliniana	KJ773689
Molineria capitulata	HQ182423
Mollugo verticillata	HQ621337
Momordica foetida	DQ535829
Monochoria korsakowii	AB088828
Monodora myristica	AY743447
Monstera adansonii	AM905743
Montanoa revealii	AY215148
Montia fontana subsp. chondrosperma	KM360886
Montigena novae-zelandiae	JQ933414
Morella cerifera	MYICPRBCL
Morelotia gahniiformis	EF178576
Morina coulteriana	Y10706
Morinda citrifolia	X83651
Moringa oleifera	KY697379
Morus rubra	MRU06812
Mucuna nigricans	AB045812
Muehlenbeckia platyclada	FM883617
Muhlenbergia tricholepis	JN681691
Muntingia calabura	Y15146
Murdannia sp. BH 75-650	AY298838
Murraya paniculata	MPU38860
Musa acuminata	EU017045
Mussaenda arcuata	Y11854
Myoporum mauritianum	MYUCPRBCL
Myosotis laxa	HE574615
Myosurus minimus	DQ099441
Myricaria bracteata	AY099907
Myriophyllum sibiricum	MRHCPRBCL
Myrsine africana	U96652
Najas guadalupensis	LC128125
Nama rothrockii	KF158092
Nardus stricta	AY622895
Nassella viridula	JX848504
Nasturtium officinale	HM850197
Nauclea orientalis	X83653
Neomyrtus pedunculata	JQ933419
Neonauclea pseudocalycina	KC737727
Neonotonia wightii	EU717261
Nephelium mutabile	AY724364
Nerium oleander	GQ997679
Nertera granadensis	X83654
Nervilia sp. MR-2009	FJ454883
Nestegis sandwicensis	DQ673305
Neustanthus phaseoloides	EU717263
Nicandra physalodes	NPU08615
Nicotiana tabacum	KM025250
Noronhia emarginata	DQ673307
Nothofagus procera	MF044992
Notothlaspi australe	KT626750
Nototrichium humile	AY270111
Nymphaea alba	KM360898
Oberonia caulescens	KF852725
Ochna serrulata	Z75273
Ochroma pyramidale	JX987595
Ochrosia coccinea	AJ419752
Ocimum basilicum	KP172036
Oenothera glazioviana	KM360901
Oldenlandia corymbosa	X83655
Olea europaea	DQ673304
Olearia chathamica	JQ933423
Operculina sp. Romero 1701	AY100987
Oplismenus compositus	LN907974
Opuntia dillenii	AY875233
Oreobolus kuekenthalii	Y12972
Oreostylidium subulatum	AJ225057
Orthocarpus luteus	JX848479
Orthoceras strictum	AF074204
Oryza coarctata	HE577876
Osmoxylon novoguineense	AY188431
Osteospermum asperulum	EU385004
Ottelia ovalifolia	DQ859171
Oxalis corniculata	JN587331
Oxera splendida	KF496602
Ozothamnus vauvilliersii	JQ933428
Pachira aquatica	AJ233119
Pachycladon fastigiatum	FN594851
Pachyrhizus erosus	AF181935
Pachystegia insignis	JQ933429
Paederia taolagnarensis	DQ662189
Palafoxia arida	AY215154
Palaquium formosanum	AF421098
Palisota ambigua	AF312240
Panax quinquefolius	PQU50250
Pancratium canariense	AF116975
Pandanus tectorius	PDNCPRBCL
Pandorea jasminoides	AF102652
Pangium edule	AJ418801
Panicum laetum	AM849391
Papilionanthe uniflora	FN870889
Paraserianthes lophantha	Z70148
Parasponia rigida	PRU59820
Parietaria judaica	KM360916
Parinari sumatrana	AF089754
Parkinsonia aculeata	Z70157
Parsonsia heterophylla	AJ002888
Parthenium hysterophorus	AY215155
Paspalum conjugatum	AM849399
Passiflora foetida	DQ123337
Pedilanthus sp. SH-2010	AB586305
Pelagodoxa henryana	AJ829892
Pelargonium tongaense	KU535551
Pemphis acidula	AY036138
Pennantia cunninghamii	AJ494843
Pentachondra pumila	PCDCPRBCLA
Pentas lanceolata	PEZCDS
Peperomia pellucida	EF450306
Peraxilla tetrapetala	JQ933439
Perityle emoryi	GU817779
Perrottetia longistylis	AY935736
Persea americana	AY337727
Persicaria hydropiper	D86291
Persoonia lanceolata	PLU79178
Petasites paradoxus	KF602130
Petrorhagia prolifera	KF997492
Petroselinum crispum	AY188433
Peucedanum palustre	KM360925
Phaius minor	AF074210
Phalaris arundinacea	AJ784827
Phaleria macrocarpa	FJ976156
Phaseolus polystachios	KJ773734
Philadelphus caucasicus	AF323194
Philodendron deltoideum	AM905775
Philoxerus vermicularis	AY270067
Phleum pratense	AJ784832
Phoenix dactylifera	AY012468
Phormium tenax	HQ182444
Photinia x fraseri	KM360929
Phragmites australis	KF537347
Phreatia sp. Chase O-203	AF074214
Phyla nodiflora	KJ773739
Phyllachne uliginosa	AF307929
Phyllanthus urinaria	JX664064
Phyllostachys nigra	AJ746272
Phyllostegia wawrana	AF501992
Physalis peruviana	FJ914181
Phytolacca americana	FJ860398
Picea koraiensis	JQ512570
Picris burbidgeae	KT626841
Pilea depressa	AF500359
Pilosella officinarum	KF602082
Pimelea microphylla	GQ205279
Pinus caribaea	AY497244
Piper austrosinense	EF591359
Pipturus ruber	KF138230
Pisonia brunoniana	JQ933356
Pistia stratiotes	KC466591
Pithecellobium keyense	KJ773753
Pittosporum tobira	PTU50261
Plagianthus divaricatus	JQ933448
Planchonella eerwah	Z80188
Plantago major	KF602240
Platanthera bifolia	KF997482
Platylepis polyadenia	AJ542406
Plectranthus barbatus	PBU28882
Pleiogynium timoriense	KF496354
Pleurophyllum criniferum	JQ933450
Pluchea carolinensis	EU385011
Plumbago auriculata	PLGRBCLC
Plumeria inodora	X91767
Poa pratensis	JX848506
Podalyria rotundifolia	AM261706
Podocarpus hallii	AF249609
Podranea ricasoliana	AF102653
Pogonatherum sp. Hodkinson 21	EF125119
Pogostemon cablin	PGECPRBCL
Polanisia dodecandra	AY167984
Polianthes sp. Pires 2011-05	JQ273894
Polycarpon tetraphyllum	HM850271
Polygala alba	KT458054
Polypogon monspeliensis	MF998463
Polyscias hawaiensis	THU50257
Polystachya pubescens	AF074222
Pomaderris rugosa	AJ390063
Pometia pinnata	FJ976161
Populus cathayana	FJ788565
Poranopsis paniculata	AY101051
Poranthera huegelii	AY663613
Portulaca amilis	KJ773783
Potamogeton perfoliatus	AY952437
Potentilla subgorodkovii	KC483664
Premna microphylla	PJU28883
Pritchardia arecina	AJ829905
Procris insularis	AY208706
Prunella vulgaris	Z37433
Prunus emarginata	PEU06820
Pseuderanthemum tunicatum	JQ933456
Pseuderia smithiana	PP3CPRBCLH
Pseudognaphalium luteoalbum	KT626769
Pseudopanax laetevirens	AF307932
Pseudosasa amabilis	AJ746273
Pseudowintera colorata	AF093735
Psidium cattleyanum	HM850290
Psoralea aculeata	AM235013
Psychotria cf. hollandiae PYB	FJ976165
Psychrophila novae-zelandiae	AF307907
Psydrax obovata	HM164176
Pteralyxia kauaiensis	AM295085
Pterolepis glomerata	AF215526
Pterostylis nutans	AF074224
Ptychosperma burretianum	AY012495
Puccinellia distans	HE577877
Pueraria montana var. lobata	EU717259
Punica granatum	PUGRBCLX
Putterlickia pyracantha	AM234959
Pyracantha coccinea	KM360949
Pyrorchis nigricans	AF074187
Pyrrhanthera exiguum	AY691638
Quercus gilva	AB060575
Quintinia verdonii	AF299092
Quisqualis littorea	EU338123
Randia aculeata	Z68832
Ranunculus macranthus	DQ069502
Raoulia subsericea	JQ933461
Rapanea ferruginea	Z80204
Raphanus sativus	GQ184382
Rapistrum rugosum	HM850300
Raukaua simplex	FJ470122
Rauvolfia mannii	X91769
Reichardia picroides	HM850301
Rhabdothamnus solandri	JQ933464
Rhagodia spinescens	KM896078
Rhamnus cathartica	KM360955
Rhizophora mangle	JX664070
Rhododendron ponticum	KM360957
Rhopalostylis baueri	AJ404808
Rhus copallinum	U00440
Rhynchosia clivorum	AF308720
Rhynchospora nervosa	Y12977
Ribes glaciale	JN102267
Richardia pilosa	Z68820
Ricinus communis	AY794915
Ripogonum elseyanum	Z77309
Rivina humilis	RIVCPRBCL
Robinia pseudoacacia	KM360959
Roldana petasitis	HM850309
Rorippa sylvestris	AF020328
Rosa woodsii	RWU06824
Rostkovia magellanica	RMU49224
Roystonea oleracea	AJ404805
Rubus idaeus	KM360961
Ruellia brevifolia	RUECPRBCLA
Rumex spinosus	AF297142
Ruppia maritima	RMU03729
Ruta graveolens	RGU39281
Rytidosperma macowanii	EF125112
Saccharum viguieri	LN908002
Sacciolepis cf. indica JH-2017	MF998248
Sagina maritima	HM850328
Sagittaria sagittifolia	GU344672
Salicornia europaea	KM360963
Salix maccalliana	FJ788591
Salsola zaidamica	JF792787
Salvia divinorum	SVACPRBCL
Samanea saman	Z70149
Sambucus sp. SH-2010	AB586169
Sanchezia nobilis	AJ247613
Sandoricum cf. koetjape Muellner	DQ238068
Sanicula gregaria	SNCCPRBCL
Sansevieria trifasciata	JQ273927
Santalum album	SAZRBCL
Sapindus saponaria	AY724366
Saraca palembanica	AM234238
Sauvagesia calophylla	Z75686
Scabiosa lucida	KF602111
Scaevola aemula	EU017199
Schefflera arboricola	SAU50255
Schiedea viscosa	DQ907774
Schinus molle	SMU39270
Schizachyrium scoparium	HE577863
Schizeilema nitens	DQ133822
Schizostachyum funghomii	EF125084
Schoenoplectiella articulata	Y12987
Schoenoplectus tabernaemontani	AM999867
Schoenus nigricans	Y12983
Scirpodendron ghaeri	AB088832
Scirpus polystachyus	Y12974
Scleranthus annuus	AY270145
Scleria distans	Y12968
Scutellaria altissima	Z37458
Sebaea sp. Forest 560	AM234984
Sechium edule	AY862553
Sedum lanceolatum	JX848453
Selliera radicans	X87395
Senecio deltoideus	GU817782
Senna marilandica	KT458058
Serissa japonica	Z68822
Sesamum indicum	HQ384882
Sesbania sesban	Z95541
Sesuvium verrucosum	AF132098
Setaria italica	EF125138
Sherardia arvensis	X81106
Sicyos angulatus	AY862554
Sida rhombifolia	HM850353
Sideroxylon cinereum	Z83137
Sigesbeckia blakei	AY215175
Silene vulgaris	KT178142
Simplicia laxa	AY691641
Sinapis alba	X73284
Sisymbrium officinale	KM360983
Sisyrinchium montanum	JX848472
Smilax aspera	HM850359
Solanum nigrum	KC535803
Solidago missouriensis	KT178114
Soliva anthemifolia	JQ933485
Sonchus grandifolius	JQ933322
Sophora secundiflora	Z70141
Sorbaria arborea	SAU06826
Sorbus domestica	KM360990
Sorghum halepense	EF125122
Sparganium glomeratum	AY952440
Spartina anglicus	AM849382
Spartium junceum	KM360993
Spathodea campanulata	FJ976171
Spathoglottis plicata	AF264175
Spergula arvensis	KM360994
Spergularia marina	HM850381
Spermacoce tenuior	Z68823
Spermolepis divaricata	KJ773922
Sphagneticola trilobata	AY215178
Sphenopholis obtusata	KJ773923
Spinifex littoreus	AM849340
Spiraeanthemum ellipticum	AF291935
Spiraea x arguta	KM360995
Spiranthes sinensis	JF972913
Spirodela polyrhiza	KM360996
Spondias dulcis	SCU39274
Sporadanthus traversii	JX129115
Sporobolus schoenoides	EF125105
Stachys sylvatica	Z37464
Stachytarpheta cayennensis	SDU32161
Stackhousia minima	AJ235795
Stapelia leendertziae	X91778
Stellaria media	SLACPRBCL
Stenogyne rugosa	AF502026
Stenostachys gracilis	HM770843
Stenotaphrum dimidiatum	AM849343
Stephania japonica	FJ026507
Sterculia tragacantha	AF022126
Stictocardia tiliifolia	AY100970
Stilbocarpa polaris	DQ133823
Streblus pendulinus	AF500353
Strongylodon macrobotrys	AF308729
Strophanthus eminii	X91771
Stuckenia pectinata	AB196953
Stylosanthes biflora	KJ773936
Styphelia viridis	SVU81798
Suaeda vermiculata	KR057204
Suriana maritima	SMU07680
Swietenia macrophylla	SMU39080
Symphyotrichum cordifolium	DQ673291
Syncarpha vestita	EU385022
Synedrella nodiflora	AY215183
Syngonium auritum	AM905789
Syringodium filiforme	KF488496
Syzygium smithii	ASU26315
Tabebuia heterophylla	HQ384887
Tabernaemontana divaricata	X91772
Tacca chantrieri	AJ235810
Tagetes erecta	AY215184
Talinum paniculatum	AY875214
Tamarindus indica	AB378728
Taraxacum alpinum	KF602095
Tarenna drummondii	AJ286712
Taxus cuspidata	KP088877
Tecomanthe venusta	JQ933499
Tecomaria capensis	FJ870009
Tecoma stans	AF102655
Tectona grandis	TGU28884
Tephrosia chrysophylla	KJ773943
Terminalia bellirica	FJ381808
Tetrachondra hamiltonii	THU28885
Tetragonia sp. LHMS 210	AM234797
Tetraria picta	KF553623
Tetrastigma hookeri	AJ419715
Tetrazygia urbanii	AF215538
Teucrium canadense	KT178131
Thelymitra sp. Chase O-489	AF074232
Themeda triandra	LN908022
Theobroma cacao	AF022125
Thespesia populnea	TEPCPRBCL
Thevetia peruviana	X91773
Thinopyrum distichum	AM235075
Thismia rodwayi	AY939892
Thrixspermum sp. 13 MMI-2017	KX784201
Thuarea involuta	MF998153
Thunbergia usambarica	TBGCPRBCLA
Thymophylla tenuiloba	AY215106
Thymus vulgaris	Z37472
Tibouchina urvilleana	TUU26339
Tillandsia califanii	FM211064
Timonius sp. Ridsdale 2204	Y18721
Toona sp. Chase 664	AY128243
Torenia fournieri	AF026842
Torilis japonica	KM361016
Tournefortia hirsutissima	KF158126
Trachycarpus fortunei	AJ404752
Tradescantia ohiensis	HQ182454
Tragopogon porrifolius	TGGCPRBCL
Tragus racemosus	EF125103
Trema micrantha	JX987601
Trematolobelia macrostachys	DQ356137
Trianthema portulacastrum	FN868309
Tribulus terrestris	DQ267165
Trichospermum pleiostigma	FJ976179
Trichotosia ferruginea	AF074164
Tridax balbisioides	AY215189
Trifolium repens	KM361020
Triglochin maritima	KM361021
Trimenia moorei	AF121367
Trimezia truncata	JQ670587
Triodanis perfoliata	EU713363
Triphasia trifolia	AB505911
Trisetum youngii	AY691646
Tristellateia australasiae	AB233905
Tristiropsis acutangula	AY724370
Trithuria submersa	JQ284259
Triticum monococcum subsp. aegilopoides	LT576865
Triumfetta annua	JQ933514
Tropaeolum majus	TRUCPRBCL
Tsuga sieboldii	JQ512629
Tupeia antarctica	DQ790133
Turnera ulmifolia	JX664074
Tussilago farfara	KM361024
Tylophora sylvatica	X91780
Typha latifolia	DQ069503
Ulex europaeus	KM361025
Ulmus alata	UAU00441
Uncinia nemoralis	AY725956
Uraria lagopus	JQ933516
Urena lobata	KF724296
Urera glabra	AF500360
Urochloa mosambicensis	LT608222
Urtica urens	KM361027
Utricularia gibba	UTRCPRBCLA
Vaccaria hispanica	KX158403
Vaccinium gaultherioides	KF602135
Vachellia karroo	AM235003
Vallisneria sp. C1139	DQ859177
Vangueria madagascariensis	X83670
Vanilla africana	AF074239
Vavaea amicorum	AH015483
Veitchia arecina	AJ404813
Verbascum thapsus	KT178130
Verbena hastata	KT178132
Verbesina jacksonii	AY215193
Veronica americana	KT178133
Vicia cracca	KM361032
Vigna unguiculata	EU717266
Vinca minor	AJ419768
Viola biflora	KF602183
Vitex agnus-castus	VAU78716
Vitis vinifera	AJ635355
Vrydagzynea sp. Chase 11904	FN870955
Wahlenbergia capensis	AM234947
Waltheria indica	MF135410
Washingtonia filifera	AY012465
Watsonia angusta	Z77291
Wedelia tegetis	AY215196
Weinmannia racemosa	AF307933
Wikstroemia canescens	AM398186
Wisteria sinensis	Z95544
Wolffia arrhiza	AY034254
Xanthium spinosum	HM850472
Xanthosoma helleborifolium	AM905790
Xeronema callistemon	JQ273936
Ximenia americana	GQ997898
Xylocarpus moluccensis	DQ238071
Xylosma buxifolia	AJ418834
Xyris involucrata	AF036879
Youngia racemifera	JQ933524
Yucca brevifolia	MF963376
Zannichellia palustris	ZPU03725
Zantedeschia aethiopica	AF065474
Zanthoxylum monophyllum	ZMU39282
Zea mays	Z11973
Zehneria bodinieri	DQ535865
Zephyranthes simpsonii	JX903167
Zeuxine agyokuana	HM141071
Zingiber gramineum	ZIGCPRBCL
Zinnia juniperifolia	AY215200
Zizania latifolia	KM361040
Zornia cantoniensis	U74235
Zostera marina	AB125349
Zotovia thomsonii	AY691644
Zoysia japonica	AM849385
